# Sub-stoichiometric modifications of *Aplysia californica* tRNAs and tRNA fragments revealed by integrating intact and bottom-up mass spectrometry

**DOI:** 10.64898/2026.09.27.754811

**Authors:** Weichen Huang, William M. McGee, Erika Stark, Erica Wang, Kevin D. Clark

**Affiliations:** Department of Chemistry, Tufts University, Medford, MA, 02155, USA; Waters Corporation, Cambridge, MA, 02142, USA

**Keywords:** tRNA, mass spectrometry, RNA modification, tRNA halves, neuro-epitranscriptome

## Abstract

Transfer RNA (tRNA) modifications regulate protein synthesis, yet their sequence positions and stoichiometries are known only for a subset of tRNAs in model organisms. *Aplysia californica* is a key neurobiological model in which neuronal modified ribonucleosides have been linked to changes in animal behavior. However, *Aplysia* tRNA modifications have not been mapped, obscuring their roles in modulating neuronal functions. To address this knowledge gap, we leveraged hybridization pulldowns and an integrated mass spectrometry (MS) strategy combining nucleoside profiling, intact tRNA measurements, and bottom-up tRNA modification mapping to determine the full sequences of *Aplysia* tRNA^Glu^CUC and tRNA^Lys^UUU. Sub-stoichiometric modifications including dihydrouridine (D), 5-methylcytidine (m^5^C), 5,2’-O-dimethyluridine (m^5^Um) and 1-methyladenosine (m^1^A) on tRNA^Glu^CUC varied across tissues, suggesting tRNA modifications are regulated to accommodate translational needs. In addition to conserved thio-modifications in the anticodon loop of tRNA^Lys^UUU, we report 2-thiocytidine (s^2^C) at position 32, representing the first detection of s^2^C in eukaryotes. We also developed a generalizable method to directly detect tRNA halves by intact LC-MS, revealing endogenous tRNA cleavage patterns. Our findings illustrate the advantages of combining intact and bottom-up MS, reveal s^2^C as an unexpected tRNA modification in a classical neurobiological model and offer new insights into post-transcriptional regulation of animal physiology.

Graphical abstract
