## Supplementary material for "Sub-stoichiometric modifications of *Aplysia californica* tRNAs and tRNA fragments revealed by integrating intact and bottom-up mass spectrometry": Supplementary_material_7_species_taxonomy_information.xlsx

### Sheet: species_taxonomy_information
Species	Phylum	Class	Order	Family
Argopecten irradians	Mollusca	Bivalvia	Pectinida	Pectinidae
Crassostrea virginica	Mollusca	Bivalvia	Ostreida	Ostreidae
Mactra antiquata	Mollusca	Bivalvia	Venerida	Mactridae
Magallana angulata	Mollusca	Bivalvia	Ostreida	Ostreidae
Mercenaria mercenaria	Mollusca	Bivalvia	Venerida	Veneridae
Mya arenaria	Mollusca	Bivalvia	Myida	Myidae
Ostrea edulis	Mollusca	Bivalvia	Ostreida	Ostreidae
Pecten maximus	Mollusca	Bivalvia	Pectinida	Pectinidae
Pinctada imbricata	Mollusca	Bivalvia	Pterioida	Pteriidae
Pinctada maxima	Mollusca	Bivalvia	Pterioida	Pteriidae
Saccostrea echinata	Mollusca	Bivalvia	Ostreida	Ostreidae
Solemya velum	Mollusca	Bivalvia	Solemyida	Solemyidae
Ylistrum balloti	Mollusca	Bivalvia	Pectinida	Pectinidae
Argonauta hians	Mollusca	Cephalopoda	Octopoda	Argonautidae
Octopus bimaculoides	Mollusca	Cephalopoda	Octopoda	Octopodidae
Aplysia californica	Mollusca	Gastropoda	Aplysiida	Aplysiidae
Babylonia areolata	Mollusca	Gastropoda	Neogastropoda	Buccinidae
Elysia crispata	Mollusca	Gastropoda	N/A	Plakobranchidae
Elysia marginata	Mollusca	Gastropoda	N/A	Plakobranchidae
Gigantopelta aegis	Mollusca	Gastropoda	Neomphalida	Peltospiridae
Haliotis rubra	Mollusca	Gastropoda	Lepetellida	Haliotidae
Haliotis rufescens	Mollusca	Gastropoda	Lepetellida	Haliotidae
Littorina saxatilis	Mollusca	Gastropoda	Littorinimorpha	Littorinidae
Lottia gigantea	Mollusca	Gastropoda	N/A	Lottiidae
Nucella lapillus	Mollusca	Gastropoda	Neogastropoda	Muricidae
Patella caerulea	Mollusca	Gastropoda	N/A	Patellidae
Patella vulgata	Mollusca	Gastropoda	N/A	Patellidae
Liolophura sinensis	Mollusca	Polyplacophora	Chitonida	Chitonidae
