## Supplementary material for "Sub-stoichiometric modifications of *Aplysia californica* tRNAs and tRNA fragments revealed by integrating intact and bottom-up mass spectrometry": Supplementary_material_8_s2C_fitting_analysis.xlsx

### Sheet: simulated
s2C simulated MS spectra
[C9H13N3O4S+H]+
m/z	P value
258.836	0
260.014	2.20E-06
260.016	7.07E-06
260.019	2.16E-05
260.021	6.22E-05
260.024	0.00016982
260.027	0.000438867
260.029	0.00107348
260.032	0.00248528
260.034	0.00544598
260.037	0.0112954
260.039	0.0221742
260.042	0.0412022
260.045	0.0724637
260.047	0.120628
260.05	0.190066
260.052	0.283461
260.055	0.400141
260.058	0.534647
260.06	0.67617
260.063	0.809434
260.065	0.91716
260.068	0.983667
260.071	0.998602
260.073	0.959574
260.076	0.872787
260.078	0.751421
260.081	0.612358
260.083	0.472362
260.086	0.3449
260.089	0.238377
260.091	0.15595
260.094	0.0965742
260.096	0.0566099
260.099	0.0314108
260.102	0.0164978
260.104	0.00820219
260.107	0.00386007
260.109	0.00171958
260.112	0.000725127
260.115	0.000289448
260.117	0.000109369
260.12	3.91E-05
260.122	1.32E-05
260.125	4.24E-06
260.127	1.29E-06
260.133	1.01E-07
261.018	1.13E-06
261.02	3.26E-06
261.023	8.93E-06
261.026	2.33E-05
261.028	5.77E-05
261.031	0.000136023
261.033	0.000304666
261.036	0.000648666
261.039	0.00131277
261.041	0.00252517
261.044	0.00461626
261.046	0.00801928
261.049	0.0132364
261.052	0.0207552
261.054	0.0309129
261.057	0.0437256
261.059	0.0587271
261.062	0.0748816
261.064	0.0906297
261.067	0.1041
261.07	0.113461
261.072	0.117325
261.075	0.115085
261.077	0.10707
261.08	0.0944673
261.083	0.0790334
261.085	0.062691
261.088	0.0471435
261.09	0.0336062
261.093	0.0227071
261.096	0.0145417
261.098	0.00882574
261.101	0.00507626
261.103	0.00276675
261.106	0.00142892
261.108	0.000699262
261.111	0.000324228
261.114	0.000142438
261.116	5.93E-05
261.119	2.34E-05
261.121	8.73E-06
261.124	3.09E-06
261.127	1.04E-06
261.134	2.82E-08
262.014	1.07E-06
262.017	3.05E-06
262.02	8.26E-06
262.022	2.11E-05
262.025	5.13E-05
262.027	0.000118063
262.03	0.000257377
262.033	0.00053182
262.035	0.0010417
262.038	0.0019345
262.04	0.00340645
262.043	0.0056889
262.045	0.00901239
262.048	0.0135471
262.051	0.0193277
262.053	0.0261811
262.056	0.0336853
262.058	0.0411847
262.061	0.0478736
262.064	0.052938
262.066	0.0557213
262.069	0.055866
262.071	0.0533891
262.074	0.0486687
262.077	0.0423492
262.079	0.035199
262.082	0.0279617
262.084	0.02124
262.087	0.0154333
262.089	0.0107289
262.092	0.00713605
262.095	0.00454046
262.097	0.00276279
262.1	0.00160699
262.102	0.00089302
262.105	0.00047383
262.108	0.000239893
262.11	0.000115813
262.113	5.33E-05
262.115	2.33E-05
262.118	9.74E-06
262.121	3.86E-06
262.123	1.46E-06
262.128	1.78E-07
263.024	2.37E-06
263.026	5.55E-06
263.029	1.24E-05
263.032	2.64E-05
263.034	5.35E-05
263.037	0.000103115
263.039	0.000189264
263.042	0.00033065
263.045	0.000549778
263.047	0.000869957
263.05	0.00131001
263.052	0.0018772
263.055	0.0025598
263.058	0.00332183
263.06	0.00410266
263.063	0.00482314
263.065	0.00539823
263.068	0.00575356
263.07	0.00584138
263.073	0.00565118
263.076	0.00521172
263.078	0.00458383
263.081	0.0038466
263.083	0.00308127
263.086	0.00235709
263.089	0.00172265
263.091	0.0012032
263.094	0.000803367
263.096	0.000512858
263.099	0.000313045
263.102	0.000182689
263.104	0.000101914
263.107	5.43E-05
263.109	2.77E-05
263.112	1.35E-05
263.114	6.24E-06
263.117	2.76E-06
263.12	1.17E-06
263.127	6.55E-08
264.028	1.09E-06
264.031	2.38E-06
264.033	4.94E-06
264.036	9.74E-06
264.038	1.83E-05
264.041	3.27E-05
264.044	5.57E-05
264.046	9.01E-05
264.049	0.000138989
264.051	0.000204005
264.054	0.000285063
264.057	0.000379228
264.059	0.000480342
264.062	0.000579333
264.064	0.000665395
264.067	0.000727889
264.07	0.000758506
264.072	0.000753098
264.075	0.000712608
264.077	0.000642814
264.08	0.000552971
264.082	0.000453806
264.085	0.000355444
264.088	0.000265829
264.09	0.000189919
264.093	0.000129681
264.095	8.47E-05
264.098	5.29E-05
264.101	3.16E-05
264.103	1.81E-05
264.106	9.90E-06
264.108	5.19E-06
264.111	2.60E-06
264.114	1.25E-06
264.121	1.06E-07
265.04	1.43E-06
265.043	2.53E-06
265.045	4.27E-06
265.048	6.87E-06
265.051	1.05E-05
265.053	1.54E-05
265.056	2.15E-05
265.058	2.86E-05
265.061	3.62E-05
265.063	4.38E-05
265.066	5.04E-05
265.069	5.52E-05
265.071	5.77E-05
265.076	5.44E-05
265.079	4.91E-05
265.082	4.23E-05
265.084	3.46E-05
265.087	2.70E-05
265.089	2.01E-05
265.092	1.43E-05
265.095	9.65E-06
265.097	6.22E-06
265.1	3.83E-06
265.102	2.25E-06
265.107	6.72E-07
266.065	1.74E-06
266.096	5.18E-07
267.316	0

### Sheet: observed
s2C observed MS spectra
[C9H13N3O4S+H]+
#MS Peaks One: + Scan (rt: 4.287-4.733 min) Sub (20250418_Ac#2muscletRNALys.d)
#
Center X	Height	Height % (Norm)	Max Y	Z
205.044	595.8	7.21	595.8
208.15	742.74	8.98	742.74
209.099	159.32	1.93	159.32
210.1	98.1	1.19	98.1
214.081	208.42	2.52	208.42
218.94	261.75	3.17	261.75
226.125	132.28	1.6	132.28
231.08	1089.71	13.18	1089.71	1
232.083	85.42	1.03	85.42	1
247.054	870.17	10.53	870.17
252.18	379.5	4.59	379.5
258.05	173.92	2.1	173.92
259.199	344.6	4.17	344.6
260.066	8266.89	100	8266.89	1
260.107	137.07	1.66	137.07
261.07	1114.57	13.48	1114.57	1
262.064	437.03	5.29	437.03	1
282.046	513.62	6.21	513.62
298.022	2266.25	27.41	2266.25	1
299.022	266.56	3.22	266.56	1
300.017	288.37	3.49	288.37	1
300.942	231.04	2.79	231.04
314.965	83.94	1.02	83.94
318.118	644.42	7.8	644.42
324.902	92.58	1.12	92.58
346.055	497.73	6.02	497.73
377.141	195.39	2.36	195.39
395.297	102.17	1.24	102.17
399.125	257.55	3.12	257.55
541.106	102.38	1.24	102.38
557.082	152.72	1.85	152.72
